# Engineering quantitative root disease resistance in barley by targeting conserved SCAR susceptibility genes without compromising seed yield or mycorrhizal symbiosis

**DOI:** 10.64898/2026.03.31.715550

**Authors:** Sabine Brumm, Matthew Macleod, Isaac Coven, Inmaculada Hernándes-Pinzón, Edouard Evangelisti, Marion C. Müller, Matthew J. Moscou, Sebastian Schornack

## Abstract

Durable resistance to soil-borne pathogens remains elusive in cereals, partly because susceptibility (S) genes that facilitate root infection have not been identified in monocots. In the model legume *Medicago truncatula*, the SCAR/WAVE complex member *MtAPI* functions as a root S-gene for microbial invasion. Whether *SCAR* gene associated susceptibility function is conserved in monocots, and whether *SCAR* gene inactivation can enhance root resistance in cereals, remains unknown. Here, we identify and characterize three SCAR genes in barley: *HvSCAR-A*, *HvSCAR-B*, and *HvSCAR-C*. Cross-species complementation assays indicate that *HvSCAR-B* and *HvSCAR-C* are functionally similar to *MtAPI*. While *hscar-b* and *hvscar-c* single mutants exhibited no major growth defects, *hvscar-a* mutants showed strongly reduced seed production, and a *hvscar-b/c* double mutant displayed shorter root hairs. Notably, the *hvscar-b/c* double mutant exhibited increased resistance to the hemibiotrophic pathogen *Phytophthora palmivora* but greater colonization by the symbiotic arbuscular mycorrhizal fungus *Funneliformis mosseae*, underscoring a complex role in plant root - microbe interactions. Our findings reveal a conserved susceptibility function of SCAR genes in monocots and identify *api* monocot homologs as promising targets for engineering disease resistance in cereals. This study offers new insights into SCAR protein functional diversification and its potential for improving root health in crop plants.
