## Supplementary material for "Engineering quantitative root disease resistance in barley by targeting conserved SCAR susceptibility genes without compromising seed yield or mycorrhizal symbiosis": Data S1, Data S2, Data S3: Data_S3.xlsx

### Sheet: logLFC2_padj0.05
gene	baseMean	log2FoldChange	lfcSE	stat	pvalue	padj	description	go	pfam	kegg	tair	sprot	trembl
HORVU.GOLDEN_PROMISE.PROJ.1HG00060650	98.1947	22.9373	3.53416	6.49017	8.57392e-11	6.68438e-08	Peroxidase				AT1G05260.1 Peroxidase superfamily protein	sp|P37834|PER1_ORYSJ Peroxidase 1	tr|M0YQ04|M0YQ04_HORVV Peroxidase
HORVU.GOLDEN_PROMISE.PROJ.7HG00625550	76.1505	22.581	3.53427	6.38917	1.66786e-10	1.26314e-07	RING zinc finger protein-like		PF13639 (Ring finger domain)		AT3G43430.1 RING/U-box superfamily protein	sp|Q8RX29|ATL70_ARATH RING-H2 finger protein ATL70	tr|F2DVK3|F2DVK3_HORVV Predicted protein
HORVU.GOLDEN_PROMISE.PROJ.7HG00646020	89.402	21.8513	3.5342	6.18282	6.29683e-10	4.39237e-07	p40Sh249C12				AT5G26620.1 hypothetical protein		tr|N1QXX6|N1QXX6_AEGTA Uncharacterized protein
HORVU.GOLDEN_PROMISE.PROJ.2HG00103470	1495.44	13.5944	1.2213	11.1311	8.85268e-29	3.35226e-25	Unknown protein						tr|A0A1D6S8B9|A0A1D6S8B9_WHEAT Uncharacterized protein
HORVU.GOLDEN_PROMISE.PROJ.contig_corrected_v1_1846G00832640	249.766	11.0124	1.2803	8.60142	7.87367e-18	1.49077e-14	Unknown protein						tr|C6JS61|C6JS61_SORBI Putative uncharacterized protein Sb0070s002020
HORVU.GOLDEN_PROMISE.PROJ.4HG00374760	246.506	10.9935	2.58769	4.24839	2.15309e-05	0.00538415	Germin-like protein	GO:0005576,GO:0030145,GO:0045735,GO:0046872			AT5G39110.1 RmlC-like cupins superfamily protein	sp|Q6YZY5|GL811_ORYSJ Germin-like protein 8-11	tr|Q43487|Q43487_HORVU Germin-like 12
HORVU.GOLDEN_PROMISE.PROJ.1HG00002430	140.8	10.1854	1.211	8.4108	4.07232e-17	7.19634e-14	Unknown protein						tr|A0A1D5TKJ9|A0A1D5TKJ9_WHEAT Uncharacterized protein
HORVU.GOLDEN_PROMISE.PROJ.7HG00825620	125.89	10.024	1.21264	8.26624	1.38247e-16	2.03585e-13	Zinc finger BED domain-containing protein RICESLEEPER 2	GO:0000977,GO:0003677,GO:0003700,GO:0005634,GO:0006351,GO:0006355,GO:0006357,GO:0009791,GO:0046872,GO:0046983				sp|Q6AVI0|RSLE2_ORYSJ Zinc finger BED domain-containing protein RICESLEEPER 2	tr|A0A1D5WW20|A0A1D5WW20_WHEAT Uncharacterized protein
HORVU.GOLDEN_PROMISE.PROJ.2HG00140580	123.276	9.99372	1.23228	8.10994	5.06437e-16	6.71206e-13	Unknown protein						tr|T1N8D3|T1N8D3_TRIUA Uncharacterized protein
HORVU.GOLDEN_PROMISE.PROJ.2HG00711730	65.7466	9.08684	1.89767	4.78843	1.68091e-06	0.000610353	Pentatricopeptide repeat-containing protein		PF13812 (Pentatricopeptide repeat domain)		AT5G09450.1 Tetratricopeptide repeat (TPR)-like superfamily protein	sp|Q94B59|PP372_ARATH Pentatricopeptide repeat-containing protein At5g09450, mitochondrial	tr|F2DD94|F2DD94_HORVV Predicted protein
HORVU.GOLDEN_PROMISE.PROJ.2HG00146990	45.5715	8.55811	1.83286	4.66927	3.02277e-06	0.00104058	Protein LITTLE ZIPPER 4				AT3G52770.1 binding protein	sp|Q56WL5|ZPR4_ARATH Protein LITTLE ZIPPER 4	tr|M0XP02|M0XP02_HORVV Uncharacterized protein
HORVU.GOLDEN_PROMISE.PROJ.1HG00058680	42.1837	8.44663	1.81126	4.6634	3.11033e-06	0.00105699	auxin-regulated gene involved in organ size				AT2G44080.1 ARGOS-like protein	sp|Q8RXL7|ARL_ARATH ARGOS-like protein	tr|A0A1D5RW22|A0A1D5RW22_WHEAT Uncharacterized protein
HORVU.GOLDEN_PROMISE.PROJ.2HG00156880	27.8439	7.84718	1.51369	5.18415	2.17005e-07	9.58692e-05	Retrotransposon protein, putative, unclassified, expressed	GO:0003676,GO:0015074	PF03732 (Retrotransposon gag protein)				tr|A0A1D6RYI0|A0A1D6RYI0_WHEAT Uncharacterized protein
HORVU.GOLDEN_PROMISE.PROJ.2HG00192210	21.9708	7.50546	1.32772	5.65287	1.5779e-08	8.71361e-06	Unknown protein						tr|A0A1D5T6D0|A0A1D5T6D0_WHEAT Uncharacterized protein
HORVU.GOLDEN_PROMISE.PROJ.2HG00106570	21.3776	7.46621	1.79511	4.15919	3.19382e-05	0.00742619	Unknown protein						tr|F2EH74|F2EH74_HORVV Predicted protein
HORVU.GOLDEN_PROMISE.PROJ.6HG00549390	20.4718	7.40368	1.8117	4.08659	4.37764e-05	0.00940904	CDP-diacylglycerol-glycerol-3-phosphate 3-phosphatidyltransferase				AT1G19020.1 CDP-diacylglycerol-glycerol-3-phosphate 3-phosphatidyltransferase		tr|F2DKG1|F2DKG1_HORVV Predicted protein
HORVU.GOLDEN_PROMISE.PROJ.3HG00293430	19.6782	7.34654	1.35087	5.43839	5.37639e-08	2.76612e-05	F-box/RNI-like/FBD-like domains-containing protein				AT1G13570.1 F-box/RNI-like superfamily protein	sp|Q9FZ70|FDL1_ARATH F-box/FBD/LRR-repeat protein At1g13570	tr|F2EAK9|F2EAK9_HORVV Predicted protein
HORVU.GOLDEN_PROMISE.PROJ.2HG00725760	18.3317	7.24444	1.35617	5.34182	9.20172e-08	4.43473e-05	Non-specific serine/threonine protein kinase	GO:0000166,GO:0003676,GO:0004672,GO:0005524,GO:0006468,GO:0016020,GO:0016021					tr|A0A1D5T2H4|A0A1D5T2H4_WHEAT Uncharacterized protein
HORVU.GOLDEN_PROMISE.PROJ.4HG00374890	17.7393	7.19701	1.40068	5.13824	2.77326e-07	0.000118566	germin-like protein 8				AT5G39110.1 RmlC-like cupins superfamily protein	sp|Q6YZA6|GL85_ORYSJ Germin-like protein 8-5	tr|Q0GR08|Q0GR08_HORVV GER4c
HORVU.GOLDEN_PROMISE.PROJ.4HG00372730	16.5841	7.09956	1.35931	5.22292	1.76122e-07	8.04909e-05	LOB domain-containing protein 41		PF03195 (Protein of unknown function DUF260)		AT3G02550.1 LOB domain-containing protein 41	sp|Q9M886|LBD41_ARATH LOB domain-containing protein 41	tr|A0A1D5XVW6|A0A1D5XVW6_WHEAT Uncharacterized protein
HORVU.GOLDEN_PROMISE.PROJ.3HG00737830	87.2498	6.30296	0.674412	9.34586	9.11461e-21	2.68446e-17	Ulp1 protease family, C-terminal catalytic domain containing protein, expressed	GO:0006508,GO:0008233,GO:0008234	PF02902 (Ulp1 protease family, C-terminal catalytic domain)		AT4G00690.1 UB-like protease 1B	sp|O42957|ULP1_SCHPO Ubiquitin-like-specific protease 1	tr|A0A1D6AM84|A0A1D6AM84_WHEAT Uncharacterized protein
HORVU.GOLDEN_PROMISE.PROJ.4HG00299540	9.44142	6.28731	1.67218	3.75995	0.000169947	0.0269504	Caffeic acid-3-O-methyltransferase	GO:0008168,GO:0008171,GO:0016740,GO:0032259,GO:0046983			AT5G54160.1 O-methyltransferase 1	sp|Q38J50|FOMT2_WHEAT Tricetin 3',4',5'-O-trimethyltransferase	tr|I1HBR8|I1HBR8_BRADI Uncharacterized protein
HORVU.GOLDEN_PROMISE.PROJ.2HG00728400	8.3165	6.10515	1.52118	4.01343	5.98425e-05	0.01175	cysteine-rich repeat secretory-like protein		PF01657 (Salt stress response/antifungal)		AT3G22060.1 Receptor-like protein kinase-related family protein	sp|Q9LRJ9|CRR38_ARATH Cysteine-rich repeat secretory protein 38	tr|M8C5B0|M8C5B0_AEGTA Uncharacterized protein
HORVU.GOLDEN_PROMISE.PROJ.3HG00294460	8.04835	6.05641	1.39605	4.33825	1.43619e-05	0.0039096	Disease resistance protein (CC-NBS-LRR class) family				AT1G59620.1 Disease resistance protein (CC-NBS-LRR class) family	sp|Q9LQ54|DRL12_ARATH Probable disease resistance protein At1g59620	tr|A0A1D5W539|A0A1D5W539_WHEAT Uncharacterized protein
HORVU.GOLDEN_PROMISE.PROJ.2HG00179550	996.05	5.49825	0.275747	19.9395	1.85088e-88	2.45306e-84	Ulp1 protease family, C-terminal catalytic domain containing protein, expressed	GO:0006508,GO:0008233,GO:0008234	PF02902 (Ulp1 protease family, C-terminal catalytic domain)		AT4G00690.1 UB-like protease 1B	sp|O42957|ULP1_SCHPO Ubiquitin-like-specific protease 1	tr|A0A1D6BHQ1|A0A1D6BHQ1_WHEAT Uncharacterized protein
HORVU.GOLDEN_PROMISE.PROJ.4HG00373400	54.4369	5.14936	0.838379	6.14204	8.14666e-10	5.53701e-07	B12D protein	GO:0016020,GO:0016021	PF06522 (NADH-ubiquinone reductase complex 1 MLRQ subunit)		AT3G48140.1 B12D protein		tr|Q40019|Q40019_HORVU B12Dg1 protein
HORVU.GOLDEN_PROMISE.PROJ.2HG00728730	72.8579	4.92279	0.847272	5.81016	6.24127e-09	3.93898e-06	SWIM zinc finger family protein	GO:0006355,GO:0008270					tr|A0A1D5ZXQ4|A0A1D5ZXQ4_WHEAT Uncharacterized protein
HORVU.GOLDEN_PROMISE.PROJ.3HG00294320	21.2143	4.54277	1.00395	4.52491	6.04208e-06	0.00181997	Disease resistance protein (CC-NBS-LRR class) family				AT3G46730.1 NB-ARC domain-containing disease resistance protein	sp|Q9STE7|R13L3_ARATH Putative disease resistance RPP13-like protein 3	tr|A0A1D5W9D5|A0A1D5W9D5_WHEAT Uncharacterized protein
HORVU.GOLDEN_PROMISE.PROJ.2HG00191730	52.5153	4.40932	0.905424	4.8699	1.11657e-06	0.000422814	Blue copper protein	GO:0009055,GO:0022900	PF02298 (Plastocyanin-like domain)		AT5G26330.1 Cupredoxin superfamily protein	sp|O82081|UCC1_ARATH Uclacyanin 1	tr|M0YQL7|M0YQL7_HORVV Uncharacterized protein
HORVU.GOLDEN_PROMISE.PROJ.2HG00156900	46.7007	4.14293	1.07154	3.86634	0.000110481	0.0191406	Retrotransposon protein, putative, unclassified, expressed	GO:0003676,GO:0015074	PF03732 (Retrotransposon gag protein)				tr|A0A1D6RYI0|A0A1D6RYI0_WHEAT Uncharacterized protein
HORVU.GOLDEN_PROMISE.PROJ.2HG00091150	488.356	3.82697	0.83131	4.60355	4.1535e-06	0.00134265	Cytochrome P450 89A2	GO:0004497,GO:0005506,GO:0016491,GO:0016705,GO:0020037,GO:0046872,GO:0055114			AT1G64940.1 cytochrome P450, family 87, subfamily A, polypeptide 6	sp|Q9SRQ1|C89A9_ARATH Cytochrome P450 89A9	tr|M0WPU9|M0WPU9_HORVV Uncharacterized protein
HORVU.GOLDEN_PROMISE.PROJ.2HG00102090	138.73	3.44116	0.584259	5.8898	3.86675e-09	2.4999e-06	F-box protein related to abiotic stress 2				AT5G07610.1 F-box family protein	sp|Q9FLS0|FB253_ARATH F-box protein At5g07610	tr|A0A1D5UBR7|A0A1D5UBR7_WHEAT Uncharacterized protein
HORVU.GOLDEN_PROMISE.PROJ.4HG00357540	33.8369	3.40061	0.844376	4.02737	5.64041e-05	0.0112414	Unknown protein						tr|W5HU46|W5HU46_WHEAT Uncharacterized protein
HORVU.GOLDEN_PROMISE.PROJ.7HG00574020	30.1031	3.34327	0.851332	3.92711	8.59741e-05	0.015609	Eukaryotic aspartyl protease family protein				AT5G10770.1 Eukaryotic aspartyl protease family protein	sp|Q8S9J6|ASPA_ARATH Aspartyl protease family protein At5g10770	tr|M0Y240|M0Y240_HORVV Uncharacterized protein
HORVU.GOLDEN_PROMISE.PROJ.1HG00003310	53.4025	3.33169	0.579993	5.74436	9.2267e-09	5.62362e-06	Unknown protein						tr|W4ZWY5|W4ZWY5_WHEAT Uncharacterized protein
HORVU.GOLDEN_PROMISE.PROJ.5HG00456690	539.4	2.4779	0.377148	6.5701	5.02811e-11	4.165e-08	MADS box transcription factor	GO:0000977,GO:0003677,GO:0003700,GO:0005634,GO:0006351,GO:0006355,GO:0045944,GO:0046983	PF00319 (SRF-type transcription factor (DNA-binding and dimerisation domain))		AT1G69120.1 K-box region and MADS-box transcription factor family protein	sp|Q10CQ1|MAD14_ORYSJ MADS-box transcription factor 14	tr|Q3L1K3|Q3L1K3_HORVU BM5a
HORVU.GOLDEN_PROMISE.PROJ.3HG00259480	19.3465	2.40989	0.676434	3.56264	0.000367149	0.047706	Unknown protein						tr|A0A1D5V8I6|A0A1D5V8I6_WHEAT Uncharacterized protein
HORVU.GOLDEN_PROMISE.PROJ.3HG00298230	795.286	2.21328	0.540979	4.09125	4.2906e-05	0.00939925	23 kDa jasmonate-induced protein					sp|P32024|JI23_HORVU 23 kDa jasmonate-induced protein	tr|F2CPL1|F2CPL1_HORVV Predicted protein
HORVU.GOLDEN_PROMISE.PROJ.3HG00289490	280.423	2.00628	0.379899	5.28108	1.28424e-07	5.97215e-05	Unknown protein						tr|M0W1F7|M0W1F7_HORVV Uncharacterized protein
HORVU.GOLDEN_PROMISE.PROJ.7HG00569640	320.766	-2.08545	0.588404	-3.54425	0.000393729	0.0499358	Alpha-dioxygenase, putative, expressed	GO:0001561,GO:0004601,GO:0006979,GO:0008219,GO:0009627,GO:0009737,GO:0009751,GO:0012511,GO:0016491,GO:0016702,GO:0020037,GO:0034614,GO:0042742,GO:0050832,GO:0051213,GO:0055114,GO:0071446,GO:0071732,GO:0098869,GO:1902609			AT3G01420.1 Peroxidase superfamily protein	sp|Q9SGH6|DOX1_ARATH Alpha-dioxygenase 1	tr|F2D5Y2|F2D5Y2_HORVV Predicted protein
HORVU.GOLDEN_PROMISE.PROJ.1HG00004610	377.873	-2.15529	0.556275	-3.87451	0.00010684	0.018755	Cysteine protease	GO:0006508,GO:0008233,GO:0008234,GO:0016787	PF00112 (Papain family cysteine protease)		AT2G34080.1 Cysteine proteinases superfamily protein	sp|Q9FJ47|SAG12_ARATH Senescence-specific cysteine protease SAG12	tr|F2CV94|F2CV94_HORVV Predicted protein
HORVU.GOLDEN_PROMISE.PROJ.7HG00626500	149.294	-2.2381	0.567974	-3.94049	8.13141e-05	0.0151788	XH/XS domain-containing protein		PF03469 (XH domain)		AT1G15910.1 XH/XS domain-containing protein	sp|Q9S9P3|FDM1_ARATH Factor of DNA methylation 1	tr|M0Z338|M0Z338_HORVV Uncharacterized protein
HORVU.GOLDEN_PROMISE.PROJ.5HG00430790	92.1334	-2.24553	0.411323	-5.45928	4.78062e-08	2.5344e-05	Low molecular mass early light-inducible protein HV90, chloroplastic	GO:0016020,GO:0016021	PF00504 (Chlorophyll A-B binding protein)		AT3G22840.1 Chlorophyll A-B binding family protein	sp|P14897|ELI9_HORVU Low molecular mass early light-inducible protein HV90, chloroplastic	tr|F2DUC3|F2DUC3_HORVV Predicted protein
HORVU.GOLDEN_PROMISE.PROJ.2HG00130950	886.061	-2.44132	0.100492	-24.2937	2.28427e-130	6.0549e-126	UPF0613 protein PB24D3.06c		PF08538 (Protein of unknown function (DUF1749))		AT5G19050.1 alpha/beta-Hydrolases superfamily protein	sp|Q9C0Y8|YKM6_SCHPO UPF0613 protein PB24D3.06c	tr|A0A1D5V066|A0A1D5V066_WHEAT Uncharacterized protein
HORVU.GOLDEN_PROMISE.PROJ.2HG00103620	11.7618	-2.44821	0.690305	-3.54657	0.000390286	0.0499358	Unknown protein						tr|M8AI23|M8AI23_TRIUA Uncharacterized protein
HORVU.GOLDEN_PROMISE.PROJ.2HG00149830	6746.99	-2.58703	0.358006	-7.22621	4.96664e-13	5.48544e-10	Abscisic stress-ripening protein 2	GO:0006950	PF02496 (ABA/WDS induced protein)			sp|P37220|ASR3_SOLLC Abscisic stress-ripening protein 3	tr|M0XKL5|M0XKL5_HORVV Uncharacterized protein
HORVU.GOLDEN_PROMISE.PROJ.4HG00313130	308.125	-2.59728	0.563556	-4.60873	4.05135e-06	0.00132579	Amino acid permease	GO:0016020,GO:0016021	PF01490 (Transmembrane amino acid transporter protein)		AT1G77380.1 amino acid permease 3	sp|Q39134|AAP3_ARATH Amino acid permease 3	tr|F2CT41|F2CT41_HORVV Predicted protein
HORVU.GOLDEN_PROMISE.PROJ.1HG00060920	14.3173	-2.88726	0.695351	-4.15223	3.2925e-05	0.00758907	DNA mismatch repair protein MutS	GO:0000166,GO:0003677,GO:0005524,GO:0006281,GO:0006298,GO:0006974,GO:0030983	PF00488 (MutS domain V)		AT3G20475.1 MUTS-homologue 5	sp|Q6L4V0|MSH5_ORYSJ DNA mismatch repair protein MSH5	tr|K9LXN1|K9LXN1_HORVV MutS-like protein 5
HORVU.GOLDEN_PROMISE.PROJ.6HG00491430	106.994	-3.01326	0.43299	-6.95919	3.42241e-12	3.35992e-09	Histone H3	GO:0000786,GO:0003677,GO:0005634,GO:0005694,GO:0006334,GO:0031492,GO:0046982	PF00125 (Core histone H2A/H2B/H3/H4)		AT1G09200.1 Histone superfamily protein	sp|P68429|H32_MEDSA Histone H3.2	tr|M7ZFA8|M7ZFA8_TRIUA Histone H3.2
HORVU.GOLDEN_PROMISE.PROJ.3HG00293480	42.1733	-3.25448	0.76342	-4.26303	2.01675e-05	0.0051402	F-box family protein				AT5G44950.1 F-box/RNI-like/FBD-like domains-containing protein	sp|Q9FLA2|FDL34_ARATH Putative F-box/FBD/LRR-repeat protein At5g44950	tr|A0A1D5W4U6|A0A1D5W4U6_WHEAT Uncharacterized protein
HORVU.GOLDEN_PROMISE.PROJ.3HG00738720	71.8768	-3.26792	0.390252	-8.37388	5.57508e-17	9.23616e-14	hAT transposon superfamily				AT1G79740.1 hAT transposon superfamily		tr|A0A1D5X9N0|A0A1D5X9N0_WHEAT Uncharacterized protein
HORVU.GOLDEN_PROMISE.PROJ.6HG00498780	84.064	-3.29789	0.906471	-3.63816	0.000274588	0.0387155	Terpene cyclase/mutase family member	GO:0016853,GO:0016866			AT2G07050.1 cycloartenol synthase 1	sp|Q6Z2X6|CAS_ORYSJ Cycloartenol synthase	tr|A0A1D6BE15|A0A1D6BE15_WHEAT Terpene cyclase/mutase family member
HORVU.GOLDEN_PROMISE.PROJ.7HG00641180	107.566	-3.35328	0.74068	-4.52731	5.97405e-06	0.00181997	Beta-glucosidase 34	GO:0004553,GO:0005975			AT1G26560.1 beta glucosidase 40	sp|Q339X2|BGL34_ORYSJ Beta-glucosidase 34	tr|M0X829|M0X829_HORVV Uncharacterized protein
HORVU.GOLDEN_PROMISE.PROJ.5HG00386960	15.5242	-3.4673	0.788313	-4.39838	1.09062e-05	0.00314229	2-oxoglutarate (2OG) and Fe(II)-dependent oxygenase superfamily protein		PF03171 (2OG-Fe(II) oxygenase superfamily)		AT2G36690.1 2-oxoglutarate (2OG) and Fe(II)-dependent oxygenase superfamily protein	sp|Q9ZSA8|DLO1_ARATH Protein DMR6-LIKE OXYGENASE 1	tr|M0YEY9|M0YEY9_HORVV Uncharacterized protein
HORVU.GOLDEN_PROMISE.PROJ.6HG00790140	641.661	-3.69872	0.322292	-11.4763	1.73537e-30	9.1999e-27	hAT transposon superfamily		PF04937 (Protein of unknown function (DUF 659))		AT4G15020.1 hAT transposon superfamily		tr|A0A1D5WB03|A0A1D5WB03_WHEAT Uncharacterized protein
HORVU.GOLDEN_PROMISE.PROJ.2HG00090230	81.2193	-4.30263	1.19786	-3.59194	0.000328221	0.0440734	basic helix-loop-helix (bHLH) DNA-binding superfamily protein				AT2G42280.1 basic helix-loop-helix (bHLH) DNA-binding superfamily protein	sp|Q66GR3|BH130_ARATH Transcription factor bHLH130	tr|F2CVX2|F2CVX2_HORVV Predicted protein
HORVU.GOLDEN_PROMISE.PROJ.6HG00522510	28.0023	-4.39793	0.923369	-4.76292	1.90814e-06	0.000674387	Unknown protein						tr|A0A077RT05|A0A077RT05_WHEAT Uncharacterized protein
HORVU.GOLDEN_PROMISE.PROJ.7HG00673480	29.12	-4.64477	1.14417	-4.0595	4.9178e-05	0.0101051	2-oxoglutarate (2OG) and Fe(II)-dependent oxygenase superfamily protein		PF14226 (non-haem dioxygenase in morphine synthesis N-terminal)		AT5G24530.1 2-oxoglutarate (2OG) and Fe(II)-dependent oxygenase superfamily protein	sp|Q40061|IDS2_HORVU Mugineic-acid 3-dioxygenase	tr|A0A1E5WG35|A0A1E5WG35_9POAL Mugineic-acid 3-dioxygenase
HORVU.GOLDEN_PROMISE.PROJ.5HG00432090	14.099	-4.72042	0.966095	-4.88609	1.0286e-06	0.000400956	WRKY transcription factor	GO:0003677,GO:0003700,GO:0005634,GO:0006351,GO:0006355,GO:0043565			AT1G80840.1 WRKY DNA-binding protein 40	sp|Q6IEK5|WRK76_ORYSI WRKY transcription factor WRKY76	tr|F2D744|F2D744_HORVV Predicted protein
HORVU.GOLDEN_PROMISE.PROJ.4HG00344290	134.95	-4.86328	0.261902	-18.5691	5.71521e-77	5.04977e-73	SCAR family protein				AT2G38440.1 SCAR homolog 2	sp|Q5XPJ9|SCAR2_ARATH Protein SCAR2	tr|M0XA45|M0XA45_HORVV Uncharacterized protein
HORVU.GOLDEN_PROMISE.PROJ.4HG00357890	83.7981	-5.0626	0.997907	-5.07322	3.91139e-07	0.00015709	hAT transposon superfamily				AT5G33406.1 hAT dimerization domain-containing protein / transposase-like protein		tr|A0A1D5X9V3|A0A1D5X9V3_WHEAT Uncharacterized protein
HORVU.GOLDEN_PROMISE.PROJ.4HG00759960	19.1063	-5.41454	0.780145	-6.94043	3.90917e-12	3.70073e-09	DEAD-box ATP-dependent RNA helicase 37	GO:0003676,GO:0004386,GO:0005524	PF01693 (Caulimovirus viroplasmin)			sp|Q9KEI9|RNH1_BACHD Ribonuclease H	tr|N1QTF4|N1QTF4_AEGTA DEAD-box ATP-dependent RNA helicase 37
HORVU.GOLDEN_PROMISE.PROJ.2HG00157740	44.5339	-5.76179	1.00338	-5.74239	9.33487e-09	5.62362e-06	Malate synthase	GO:0003824,GO:0004474,GO:0006097,GO:0006099,GO:0016740		KEGG:00620+2.3.3.9|KEGG:00630+2.3.3.9|MetaCyc:PWY-6728|MetaCyc:PWY-6969|MetaCyc:PWY-7118|MetaCyc:PWY-7294|MetaCyc:PWY-7295	AT5G03860.1 malate synthase	sp|Q7XUG1|MASY_ORYSJ Malate synthase	tr|M0Y6K0|M0Y6K0_HORVV Malate synthase
HORVU.GOLDEN_PROMISE.PROJ.2HG00126550	5.84705	-5.85939	1.34652	-4.3515	1.35211e-05	0.00377266	P-loop containing nucleoside triphosphate hydrolases superfamily protein		PF00004 (ATPase family associated with various cellular activities (AAA))		AT3G50930.1 cytochrome BC1 synthesi	sp|Q8VZG2|HSR4_ARATH Protein HYPER-SENSITIVITY-RELATED 4	tr|A0A1D5UZ60|A0A1D5UZ60_WHEAT Uncharacterized protein
HORVU.GOLDEN_PROMISE.PROJ.4HG00759970	39.2613	-5.8882	0.998133	-5.89921	3.65241e-09	2.42036e-06	Transposon protein, putative, CACTA, En/Spm sub-class						tr|A0A1D6RER4|A0A1D6RER4_WHEAT Uncharacterized protein
HORVU.GOLDEN_PROMISE.PROJ.7HG00655690	27.4304	-5.92322	1.65308	-3.58314	0.000339495	0.0449949	Egg cell-secreted protein 1.1	GO:0005576,GO:0005622,GO:0007338,GO:0009567,GO:0031410,GO:0031982,GO:0048240,GO:0080155,GO:2000008	PF05617 (Prolamin-like)		AT1G76750.1 egg cell-secreted-like protein (DUF1278)	sp|Q9SRD8|EC11_ARATH Egg cell-secreted protein 1.1	tr|F2E343|F2E343_HORVV Predicted protein
HORVU.GOLDEN_PROMISE.PROJ.5HG00476630	7.57779	-6.23935	1.22154	-5.10777	3.2598e-07	0.000137155	Long-chain-fatty-acid--CoA ligase 1	GO:0003824,GO:0008152,GO:0016874	PF00501 (AMP-binding enzyme)		AT3G23790.1 AMP-dependent synthetase and ligase family protein	sp|Q9LK39|AAE16_ARATH Probable acyl-activating enzyme 16, chloroplastic	tr|M0V2J4|M0V2J4_HORVV Uncharacterized protein
HORVU.GOLDEN_PROMISE.PROJ.1HG00053430	6.59922	-6.63944	1.37317	-4.8351	1.33076e-06	0.000496822	NRR repressor homolog 1	GO:0005515,GO:0005634,GO:0006952,GO:0010112	PF15699 (NPR1 interacting)			sp|Q6L589|NRH1_ORYSJ NRR repressor homolog 1	tr|A0A1D5SEI2|A0A1D5SEI2_WHEAT Uncharacterized protein
HORVU.GOLDEN_PROMISE.PROJ.3HG00297950	619.319	-6.76353	1.04143	-6.49444	8.33407e-11	6.68438e-08	Jasmonate induced protein	GO:0016020,GO:0016021					tr|Q43490|Q43490_HORVU Jasmonate induced protein
HORVU.GOLDEN_PROMISE.PROJ.6HG00790860	9.34957	-7.14225	1.26067	-5.66544	1.46651e-08	8.45059e-06	Wall-associated receptor kinase 5	GO:0004672,GO:0005509,GO:0005524,GO:0006468,GO:0016020,GO:0016021,GO:0016301,GO:0016310,GO:0030247	PF13947 (Wall-associated receptor kinase galacturonan-binding)		AT1G21230.1 wall associated kinase 5	sp|Q9LMN7|WAK5_ARATH Wall-associated receptor kinase 5	tr|M8BZX3|M8BZX3_AEGTA Wall-associated receptor kinase 5
HORVU.GOLDEN_PROMISE.PROJ.2HG00097470	33.3561	-7.81252	1.53581	-5.08692	3.6393e-07	0.000148411	Dirigent protein				AT1G19715.1 Mannose-binding lectin superfamily protein	sp|A2WMH2|GOS9_ORYSI Protein GOS9	tr|M0VEA6|M0VEA6_HORVV Dirigent protein
HORVU.GOLDEN_PROMISE.PROJ.3HG00738710	14.9445	-7.81975	1.22859	-6.36484	1.95494e-10	1.43944e-07	Transposon protein Ac/Ds sub-class	GO:0046983			AT5G33406.1 hAT dimerization domain-containing protein / transposase-like protein		tr|A0A1D5X9V3|A0A1D5X9V3_WHEAT Uncharacterized protein
HORVU.GOLDEN_PROMISE.PROJ.contig_corrected_v1_802G00834060	18.6039	-8.13488	2.29446	-3.54544	0.000391966	0.0499358	Unknown protein						tr|M0VUB6|M0VUB6_HORVV Uncharacterized protein
HORVU.GOLDEN_PROMISE.PROJ.3HG00206110	32.8121	-8.37114	1.20173	-6.96589	3.26343e-12	3.32706e-09	Cytochrome P450 71C4	GO:0004497,GO:0005506,GO:0016491,GO:0016705,GO:0020037,GO:0046872,GO:0055114			AT2G30770.1 cytochrome P450 family 71 polypeptide	sp|Q43257|C71C4_MAIZE indole-2-monooxygenase	tr|F2CPR1|F2CPR1_HORVV Predicted protein
HORVU.GOLDEN_PROMISE.PROJ.5HG00449350	29.7892	-8.81431	1.16004	-7.59829	3.00062e-14	3.45815e-11	Cytokinin riboside 5'-monophosphate phosphoribohydrolase	GO:0009691,GO:0016787	PF03641 (Possible lysine decarboxylase)		AT4G35190.1 Putative lysine decarboxylase family protein	sp|B7E7M8|LOGL9_ORYSJ Probable cytokinin riboside 5'-monophosphate phosphoribohydrolase LOGL9	tr|F2DLV5|F2DLV5_HORVV Cytokinin riboside 5'-monophosphate phosphoribohydrolase
HORVU.GOLDEN_PROMISE.PROJ.6HG00491290	36.4954	-9.10766	1.05479	-8.6346	5.89323e-18	1.20163e-14	Unknown protein						tr|M0XH21|M0XH21_HORVV Uncharacterized protein
HORVU.GOLDEN_PROMISE.PROJ.3HG00278090	252.338	-9.18465	0.802923	-11.439	2.66895e-30	1.1791e-26	RING/U-box superfamily protein				AT3G07200.1 RING/U-box superfamily protein	sp|Q6YXY2|HACL1_ORYSJ Probable histone acetyltransferase HAC-like 1	tr|M0VFJ7|M0VFJ7_HORVV Uncharacterized protein
HORVU.GOLDEN_PROMISE.PROJ.3HG00297790	149.434	-9.42525	1.13345	-8.31555	9.133e-17	1.42405e-13	Jasmonate induced protein	GO:0016020,GO:0016021					tr|Q43490|Q43490_HORVU Jasmonate induced protein
HORVU.GOLDEN_PROMISE.PROJ.3HG00221300	125.83	-10.3142	0.940053	-10.972	5.21331e-28	1.72737e-24	Unknown protein						tr|M8AU79|M8AU79_TRIUA Uncharacterized protein
HORVU.GOLDEN_PROMISE.PROJ.6HG00491270	565.471	-13.0609	0.99292	-13.154	1.61404e-39	1.06958e-35	DNA-directed RNA polymerase II subunit 4	GO:0000166,GO:0000288,GO:0000932,GO:0003824,GO:0003899,GO:0005634,GO:0005665,GO:0006352,GO:0006366,GO:0006367,GO:0031369,GO:0031990,GO:0034402,GO:0044237,GO:0045948,GO:0055029			AT4G15950.1 RNA polymerase II, Rpb4, core protein	sp|Q6DBA5|NRPD4_ARATH DNA-directed RNA polymerases IV and V subunit 4	tr|M0XH21|M0XH21_HORVV Uncharacterized protein

### Sheet: TPM_DEGs
				TPM values
gene_id	description	log2FoldChange	padj	WT_M1	WT_M2	WT_M3	bc_M1	bc_M2	bc_M3	bc_M4	bc_M5
HORVU.GOLDEN_PROMISE.PROJ.1HG00060650	Peroxidase	22.9373	6.68438e-08	0	0	0	14	6.76949	0	0	0
HORVU.GOLDEN_PROMISE.PROJ.7HG00625550	RING zinc finger protein-like	22.581	1.26314e-07	0	0	0	0	6.57468	0	0	10.0479
HORVU.GOLDEN_PROMISE.PROJ.7HG00646020	p40Sh249C12	21.8513	4.39237e-07	0	0	0	3.82426	0	0	0	16.2056
HORVU.GOLDEN_PROMISE.PROJ.2HG00103470	Unknown protein	13.5944	3.35226e-25	0	0	0	83.7141	66.0687	69.2106	62.5221	34.0049
HORVU.GOLDEN_PROMISE.PROJ.contig_corrected_v1_1846G00832640	Unknown protein	11.0124	1.49077e-14	0	0	0	9.0534	13.1587	13.311	3.30598	14.1649
HORVU.GOLDEN_PROMISE.PROJ.4HG00374760	Germin-like protein	10.9935	0.00538415	0	0	0	35.8828	0	3.85861	5.31786	7.92913
HORVU.GOLDEN_PROMISE.PROJ.1HG00002430	Unknown protein	10.1854	7.19634e-14	0	0	0	7.12391	5.85046	6.85269	3.94055	6.10156
HORVU.GOLDEN_PROMISE.PROJ.7HG00825620	Zinc finger BED domain-containing protein RICESLEEPER 2	10.024	2.03585e-13	0	0	0	5.32215	4.74009	4.27829	4.39996	8.26563
HORVU.GOLDEN_PROMISE.PROJ.2HG00140580	Unknown protein	9.99372	6.71206e-13	0	0	0	5.17688	4.41792	3.62856	4.21601	9.07508
HORVU.GOLDEN_PROMISE.PROJ.2HG00711730	Pentatricopeptide repeat-containing protein	9.08684	0.000610353	0	0	0	1.89149	0.208397	0.059648	0.68327	11.8975
HORVU.GOLDEN_PROMISE.PROJ.2HG00146990	Protein LITTLE ZIPPER 4	8.55811	0.00104058	0	0	0	0	1.22222	1.21255	3.17912	4.26865
HORVU.GOLDEN_PROMISE.PROJ.1HG00058680	auxin-regulated gene involved in organ size	8.44663	0.00105699	0	0	0	2.49539	2.40309	2.86208	0	1.08904
HORVU.GOLDEN_PROMISE.PROJ.2HG00156880	Retrotransposon protein, putative, unclassified, expressed	7.84718	9.58692e-05	0	0	0	1.39824	1.235	0.488472	0.15971	2.78178
HORVU.GOLDEN_PROMISE.PROJ.2HG00192210	Unknown protein	7.50546	8.71361e-06	0	0	0	1.0711	0.351033	1.39848	1.07768	0.787791
HORVU.GOLDEN_PROMISE.PROJ.2HG00106570	Unknown protein	7.46621	0.00742619	0	0	0	0.979935	1.62153	0.955637	0.916478	0
HORVU.GOLDEN_PROMISE.PROJ.6HG00549390	CDP-diacylglycerol-glycerol-3-phosphate 3-phosphatidyltransferase	7.40368	0.00940904	0	0	0	0	1.37424	0.683828	1.46081	0.814107
HORVU.GOLDEN_PROMISE.PROJ.3HG00293430	F-box/RNI-like/FBD-like domains-containing protein	7.34654	2.76612e-05	0	0	0	1.43514	0.396775	0.660738	0.482791	1.24829
HORVU.GOLDEN_PROMISE.PROJ.2HG00725760	Non-specific serine/threonine protein kinase	7.24444	4.43473e-05	0	0	0	0.698586	0.346371	0.415208	1.08118	1.41954
HORVU.GOLDEN_PROMISE.PROJ.4HG00374890	germin-like protein 8	7.19701	0.000118566	0	0	0	0.925537	0.94371	0.193791	0.462231	1.30708
HORVU.GOLDEN_PROMISE.PROJ.4HG00372730	LOB domain-containing protein 41	7.09956	8.04909e-05	0	0	0	0.889746	0.689938	0.382968	0.319701	1.31457
HORVU.GOLDEN_PROMISE.PROJ.3HG00737830	Ulp1 protease family, C-terminal catalytic domain containing protein, expressed	6.30296	2.68446e-17	0.063911	0.098795	0	3.16074	3.60977	3.82374	3.58183	4.27538
HORVU.GOLDEN_PROMISE.PROJ.4HG00299540	Caffeic acid-3-O-methyltransferase	6.28731	0.0269504	0	0	0	0.31516	0.02838	0.198502	0.799441	0.714757
HORVU.GOLDEN_PROMISE.PROJ.2HG00728400	cysteine-rich repeat secretory-like protein	6.10515	0.01175	0	0	0	0.225517	0.149106	0.223422	0.930503	0.254439
HORVU.GOLDEN_PROMISE.PROJ.3HG00294460	Disease resistance protein (CC-NBS-LRR class) family	6.05641	0.0039096	0	0	0	0.389764	0.144947	0.556861	0.375723	0.243635
HORVU.GOLDEN_PROMISE.PROJ.2HG00179550	Ulp1 protease family, C-terminal catalytic domain containing protein, expressed	5.49825	2.45306e-84	1.02198	0.388474	1.30244	35.9263	39.9843	38.5218	46.9252	48.0665
HORVU.GOLDEN_PROMISE.PROJ.4HG00373400	B12D protein	5.14936	5.53701e-07	0	0	0.181931	2.54512	3.13918	2.74374	1.34275	1.53425
HORVU.GOLDEN_PROMISE.PROJ.2HG00728730	SWIM zinc finger family protein	4.92279	3.93898e-06	0	0	0.285199	4.24185	1.99124	3.24921	3.25156	2.43103
HORVU.GOLDEN_PROMISE.PROJ.3HG00294320	Disease resistance protein (CC-NBS-LRR class) family	4.54277	0.00181997	0	0.111873	0	1.0416	0.712303	1.04646	1.22275	0.342205
HORVU.GOLDEN_PROMISE.PROJ.2HG00191730	Blue copper protein	4.40932	0.000422814	0	0.156103	0.147924	0.414707	1.37077	3.14949	1.85424	4.13578
HORVU.GOLDEN_PROMISE.PROJ.2HG00156900	Retrotransposon protein, putative, unclassified, expressed	4.14293	0.0191406	0	0	0.328141	0.7768	2.46999	2.13281	0.958258	3.30336
HORVU.GOLDEN_PROMISE.PROJ.2HG00091150	Cytochrome P450 89A2	3.82697	0.00134265	0.814574	2.02269	1.33248	15.923	5.1208	6.24882	5.10801	71.2831
HORVU.GOLDEN_PROMISE.PROJ.2HG00102090	F-box protein related to abiotic stress 2	3.44116	2.4999e-06	0.152878	0.379486	1.00596	5.37009	4.45951	2.72615	6.16474	9.62682
HORVU.GOLDEN_PROMISE.PROJ.4HG00357540	Unknown protein	3.40061	0.0112414	0.184663	0	0.173533	1.24005	0.694758	0.694094	1.0576	3.29234
HORVU.GOLDEN_PROMISE.PROJ.7HG00574020	Eukaryotic aspartyl protease family protein	3.34327	0.015609	0.097627	0	0.23054	0.745933	1.07826	1.46093	2.21233	0.461606
HORVU.GOLDEN_PROMISE.PROJ.1HG00003310	Unknown protein	3.33169	5.62362e-06	0.02904	0.226145	0.381809	3.12628	1.87889	1.27865	2.28422	2.2192
HORVU.GOLDEN_PROMISE.PROJ.5HG00456690	MADS box transcription factor	2.4779	4.165e-08	6.12656	2.77173	2.14958	19.711	28.6503	18.264	13.3886	23.3907
HORVU.GOLDEN_PROMISE.PROJ.3HG00259480	Unknown protein	2.40989	0.047706	0.046718	0.140797	0.219444	1.30613	0.485336	0.686959	0.379454	0.832021
HORVU.GOLDEN_PROMISE.PROJ.3HG00298230	23 kDa jasmonate-induced protein	2.21328	0.00939925	3.59596	6.89461	8.64656	32.7091	49.8844	34.4418	22.9716	7.25561
HORVU.GOLDEN_PROMISE.PROJ.3HG00289490	Unknown protein	2.00628	5.97215e-05	3.00032	2.43112	2.22979	4.28432	11.0434	9.15324	11.4339	16.2521
HORVU.GOLDEN_PROMISE.PROJ.7HG00569640	Alpha-dioxygenase, putative, expressed	-2.08545	0.0499358	17.5027	5.68143	25.2564	1.91903	3.19825	3.69713	1.90342	8.76932
HORVU.GOLDEN_PROMISE.PROJ.1HG00004610	Cysteine protease	-2.15529	0.018755	20.7367	5.96683	31.1138	2.26042	8.34333	3.03507	4.38785	3.72891
HORVU.GOLDEN_PROMISE.PROJ.7HG00626500	XH/XS domain-containing protein	-2.2381	0.0151788	15.4209	3.22413	4.59323	2.07568	1.10991	0.884906	1.47128	2.86879
HORVU.GOLDEN_PROMISE.PROJ.5HG00430790	Low molecular mass early light-inducible protein HV90, chloroplastic	-2.24553	2.5344e-05	4.33765	2.53944	7.44444	0.965249	0.684862	0.820934	1.27698	1.39125
HORVU.GOLDEN_PROMISE.PROJ.2HG00130950	UPF0613 protein PB24D3.06c	-2.44132	6.0549e-126	44.5002	49.5508	48.5134	8.86341	9.67854	8.09381	8.22144	9.40181
HORVU.GOLDEN_PROMISE.PROJ.2HG00103620	Unknown protein	-2.44821	0.0499358	0.647596	0.458383	0.810742	0.238933	0.033801	0.06755	0.105871	0.155018
HORVU.GOLDEN_PROMISE.PROJ.2HG00149830	Abscisic stress-ripening protein 2	-2.58703	5.48544e-10	347.255	411.336	352.015	84.129	94.1772	54.2814	28.9082	48.05
HORVU.GOLDEN_PROMISE.PROJ.4HG00313130	Amino acid permease	-2.59728	0.00132579	30.841	10.5142	9.52696	2.81992	1.20767	1.23811	4.09417	5.036
HORVU.GOLDEN_PROMISE.PROJ.1HG00060920	DNA mismatch repair protein MutS	-2.88726	0.00758907	0.90409	0.728779	0.805414	0.100864	0.099889	0	0.14598	0.228962
HORVU.GOLDEN_PROMISE.PROJ.6HG00491430	Histone H3	-3.01326	3.35992e-09	7.04228	5.29153	6.33205	0.54823	0.906567	0.54333	0.376786	1.54371
HORVU.GOLDEN_PROMISE.PROJ.3HG00293480	F-box family protein	-3.25448	0.0051402	1.44322	3.99256	2.09271	0.332845	0.327886	0.326883	0	0.367586
HORVU.GOLDEN_PROMISE.PROJ.3HG00738720	hAT transposon superfamily	-3.26792	9.23616e-14	4.02666	4.92098	3.93025	0.451185	0.268166	0.744295	0.248664	0.531538
HORVU.GOLDEN_PROMISE.PROJ.6HG00498780	Terpene cyclase/mutase family member	-3.29789	0.0387155	6.90753	1.98859	6.21448	0.598974	0.124134	0.068912	0.201651	1.67701
HORVU.GOLDEN_PROMISE.PROJ.7HG00641180	Beta-glucosidase 34	-3.35328	0.00181997	6.41593	5.64609	7.36538	0.055628	0.918137	0.825694	1.16939	0.231549
HORVU.GOLDEN_PROMISE.PROJ.5HG00386960	2-oxoglutarate (2OG) and Fe(II)-dependent oxygenase superfamily protein	-3.4673	0.00314229	1.75616	0.780416	0.316263	0.08375	0.103678	0.02072	0.129865	0.118811
HORVU.GOLDEN_PROMISE.PROJ.6HG00790140	hAT transposon superfamily	-3.69872	9.1999e-27	39.1403	40.4956	39.9358	3.31434	1.98999	5.13651	2.73271	2.2007
HORVU.GOLDEN_PROMISE.PROJ.2HG00090230	basic helix-loop-helix (bHLH) DNA-binding superfamily protein	-4.30263	0.0440734	6.71248	3.98413	5.0468	0.315147	0	0.835761	0	0.176288
HORVU.GOLDEN_PROMISE.PROJ.6HG00522510	Unknown protein	-4.39793	0.000674387	1.11433	1.59471	2.74934	0	0	0.181511	0.126105	0.138058
HORVU.GOLDEN_PROMISE.PROJ.7HG00673480	2-oxoglutarate (2OG) and Fe(II)-dependent oxygenase superfamily protein	-4.64477	0.0101051	1.62319	3.97907	0.158804	0.073701	0.029203	0.204252	0	0.083566
HORVU.GOLDEN_PROMISE.PROJ.5HG00432090	WRKY transcription factor	-4.72042	0.000400956	1.36739	1.06814	0.37942	0.054159	0	0	0.055973	0.092137
HORVU.GOLDEN_PROMISE.PROJ.4HG00344290	SCAR family protein	-4.86328	5.04977e-73	9.57742	8.79916	8.50158	0.431299	0.344336	0.240865	0.280608	0.237208
HORVU.GOLDEN_PROMISE.PROJ.4HG00357890	hAT transposon superfamily	-5.0626	0.00015709	3.44121	7.75176	5.55234	0.255532	0.168994	0.392929	0	0
HORVU.GOLDEN_PROMISE.PROJ.4HG00759960	DEAD-box ATP-dependent RNA helicase 37	-5.41454	3.70073e-09	1.42883	1.19863	1.24242	0	0.073493	0.018359	0.038363	0
HORVU.GOLDEN_PROMISE.PROJ.2HG00157740	Malate synthase	-5.76179	5.62362e-06	5.44122	2.36827	1.2776	0.014898	0.072543	0	0	0.205247
HORVU.GOLDEN_PROMISE.PROJ.2HG00126550	P-loop containing nucleoside triphosphate hydrolases superfamily protein	-5.85939	0.00377266	0.420132	0.239363	0.567139	0	0.022643	0	0	0
HORVU.GOLDEN_PROMISE.PROJ.4HG00759970	Transposon protein, putative, CACTA, En/Spm sub-class	-5.8882	2.42036e-06	2.86679	2.81831	2.32983	0	0.165521	0	0.047138	0
HORVU.GOLDEN_PROMISE.PROJ.7HG00655690	Egg cell-secreted protein 1.1	-5.92322	0.0449949	2.9368	2.5059	0.153386	0	0	0.142059	0	0
HORVU.GOLDEN_PROMISE.PROJ.5HG00476630	Long-chain-fatty-acid--CoA ligase 1	-6.23935	0.000137155	0.544457	0.395602	0.613408	0	0	0	0	0.030711
HORVU.GOLDEN_PROMISE.PROJ.1HG00053430	NRR repressor homolog 1	-6.63944	0.000496822	0.529113	0.506553	0.332706	0	0	0	0	0
HORVU.GOLDEN_PROMISE.PROJ.3HG00297950	Jasmonate induced protein	-6.76353	6.68438e-08	84.7573	4.68677	39.0278	0.049623	0.220827	0.21382	0.718593	0.801497
HORVU.GOLDEN_PROMISE.PROJ.6HG00790860	Wall-associated receptor kinase 5	-7.14225	8.45059e-06	0.851461	0.609301	0.508754	0	0	0	0	0
HORVU.GOLDEN_PROMISE.PROJ.2HG00097470	Dirigent protein	-7.81252	0.000148411	6.00174	0.63599	0.357466	0	0	0.052792	0	0
HORVU.GOLDEN_PROMISE.PROJ.3HG00738710	Transposon protein Ac/Ds sub-class	-7.81975	1.43944e-07	0.954854	0.601834	1.58352	0	0	0	0	0
HORVU.GOLDEN_PROMISE.PROJ.contig_corrected_v1_802G00834060	Unknown protein	-8.13488	0.0499358	1.94873	1.96659	0	0	0	0	0	0
HORVU.GOLDEN_PROMISE.PROJ.3HG00206110	Cytochrome P450 71C4	-8.37114	3.32706e-09	4.43568	1.38805	1.06009	0	0	0	0	0.026554
HORVU.GOLDEN_PROMISE.PROJ.5HG00449350	Cytokinin riboside 5'-monophosphate phosphoribohydrolase	-8.81431	3.45815e-11	3.49514	1.15788	1.58462	0	0	0	0	0
HORVU.GOLDEN_PROMISE.PROJ.6HG00491290	Unknown protein	-9.10766	1.20163e-14	2.3181	1.78965	3.55726	0	0	0	0	0
HORVU.GOLDEN_PROMISE.PROJ.3HG00278090	RING/U-box superfamily protein	-9.18465	1.1791e-26	28.2033	8.41735	16.3319	0.061637	0	0	0	0.104817
HORVU.GOLDEN_PROMISE.PROJ.3HG00297790	Jasmonate induced protein	-9.42525	1.42405e-13	19.7724	2.96386	8.65868	0	0.010357	0	0	0.076156
HORVU.GOLDEN_PROMISE.PROJ.3HG00221300	Unknown protein	-10.3142	1.72737e-24	8.51564	9.64803	8.27171	0	0	0	0	0.02629
HORVU.GOLDEN_PROMISE.PROJ.6HG00491270	DNA-directed RNA polymerase II subunit 4	-13.0609	1.06958e-35	56.9575	22.0185	39.9906	0	0	0	0	0
